# Impaired OTUD7A-dependent Ankyrin regulation mediates neuronal dysfunction in mouse and human models of the 15q13.3 microdeletion syndrome

**DOI:** 10.1101/2022.01.11.475723

**Authors:** Brianna K. Unda, Leon Chalil, Sehyoun Yoon, Savannah Kilpatrick, Sansi Xing, Nadeem Murtaza, Anran Cheng, Alexandria Afonso, Elizabeth McCready, Gabriel Ronen, Jennifer Howe, Aurélie Caye-Eude, Alain Verloes, Brad W. Doble, Laurence Faivre, Antonio Vitobello, Stephen W Scherer, Yu Lu, Peter Penzes, Karun K. Singh

**Author notes:** Corresponding author: Karun K. Singh.

## Abstract

Copy number variations (CNV) are associated with psychiatric and neurodevelopmental disorders (NDDs), and most, including the recurrent 15q13.3 microdeletion disorder, have unknown disease mechanisms. We used a heterozygous 15q13.3 microdeletion mouse model and patient iPSC-derived neurons to reveal developmental defects in neuronal maturation and network activity. To identify the underlying molecular dysfunction, we developed a neuron-specific proximity-labeling proteomics (BioID2) pipeline, combined with patient mutations, to target the 15q13.3 CNV genetic driver *OTUD7A*. *OTUD7A* is an emerging independent NDD risk gene with no known function in the brain, but has putative deubiquitinase (DUB) function. The OTUD7A protein-protein interaction (PPI) network revealed interactions with synaptic, axonal, and cytoskeletal proteins and was enriched for known ASD and epilepsy risk genes. The interactions between OTUD7A and the NDD risk genes Ankyrin-G (*Ank3*) and Ankyrin-B (*Ank2*) were disrupted by an epilepsy-associated *OTUD7A* L233F variant. Further investigation of Ankyrin-G in mouse and human 15q13.3 microdeletion and OTUD7A*^L233F/L233F^* models revealed protein instability, increased polyubiquitination, and decreased levels in the axon initial segment (AIS), while structured illumination microscopy identified reduced Ankyrin-G nanodomains in dendritic spines. Functional analysis of human 15q13.3 microdeletion and OTUD7A*^L233F/L233F^* models revealed shared and distinct impairments to axonal growth and intrinsic excitability. Importantly, restoring OTUD7A or Ankyrin-G expression in 15q13.3 microdeletion neurons led to a reversal of abnormalities. These data reveal a critical OTUD7A-Ankyrin pathway in neuronal development, which is impaired in the 15q13.3 microdeletion syndrome, leading to neuronal dysfunction. Further, our study highlights the utility of targeting CNV genes using cell-type specific proteomics to identify shared and unexplored disease mechanisms across NDDs.
