## Supplementary Table 3 for "Impaired OTUD7A-dependent Ankyrin regulation mediates neuronal dysfunction in mouse and human models of the 15q13.3 microdeletion syndrome"

### Sheet: Supp. Table 3 Description
SAINTexpress analysis tables

### Sheet: OTUD7A
Prey (Gene Name)	Prey (Uniprot ID)	Fold Change (Over OTUD7A-P2A-BioID2)	Saint Score
RBSN	Q80Y56	56.67	0.99
MICAL3	Q8CJ19	46.67	0.97
ADGRB3	Q80ZF8	46.67	0.97
ANK3	G5E8K5	6.75	0.97
OTUD7A	Q8R554	13.36	0.97
PALM2	Q8BR92	6.8	0.96
KCNB1	Q03717	21	0.89
KCNQ2	Q9Z351	43.33	0.88
ITSN1	Q9Z0R4	10	0.87
AFDN	Q9QZQ1	7.83	0.85
FAM131B	Q3TY60	30	0.85
ADGRL3	Q80TS3	36.67	0.77
PLPPR4	Q7TME0	3.83	0.74
DLG2	Q91XM9	6.8	0.69
LRRC7	Q80TE7	5.21	0.68
NOS1	Q9Z0J4	5.2	0.68
SPTBN1	Q62261	5.94	0.67
ANK2	Q8C8R3	2.66	0.67
KCNB2	A6H8H5	86.67	0.67
TJP1	P39447	5.11	0.67
SHANK2	Q80Z38	4.43	0.67
VPS45	P97390	6.8	0.67
NSFL1C	Q9CZ44	76.67	0.67
CCDC88A	Q5SNZ0	12	0.67
CDC42BPA	Q3UU96	4.4	0.67
FAM171B	Q14CH0	10	0.67
PDE4DIP	Q80YT7	53.33	0.67
SPTAN1	P16546	4.87	0.67
SLITRK5	Q810B7	60	0.67
KNDC1	Q0KK55	40	0.66
MAP3K10	Q66L42	30	0.66
PPP2R2B	Q6ZWR4	30	0.66
ARFGEF3	Q3UGY8	36.67	0.66
CAMSAP2	Q8C1B1	36.67	0.66
TXNL1	Q8CDN6	20	0.65
RAC3	P60764	20	0.65
TNKS1BP1	P58871	4.5	0.64
NACA	P70670	23.33	0.64
MACF1	Q9QXZ0	5	0.64
CAMSAP1	A2AHC3	5.25	0.63
SEPT6	Q9R1T4	20	0.62
CTNNA2	Q61301	20	0.62
GRIN2B	Q01097	2.92	0.62
KCTD16	Q5DTY9	6	0.6

### Sheet: OTUD7A N492_K494del
Prey (Gene Name)	Prey (Uniprot ID)	Fold Change (Over OTUD7A-P2A-BioID2)	Saint Score
KNDC1	Q0KK55	43.33	0.95
KCNQ2	Q9Z351	30	0.92
ANK3	G5E8K5	5.93	0.87
OTUD7A	Q8R554	12.36	0.87
ARFGEF3	Q3UGY8	30	0.85
PALM2	Q8BR92	5.4	0.79
ITSN1	Q9Z0R4	9.5	0.76
KCNB1	Q03717	15	0.73
NOS1	Q9Z0J4	5.2	0.71
AFDN	Q9QZQ1	5.67	0.7
SPTBN1	Q62261	4.71	0.67
LRRC7	Q80TE7	4.79	0.67
KCNB2	A6H8H5	66.67	0.67
TJP1	P39447	5.33	0.67
FAM171B	Q14CH0	8.67	0.67
PDE4DIP	Q80YT7	46.67	0.67
SPTAN1	P16546	3.89	0.67
SLITRK5	Q810B7	46.67	0.67
RBSN	Q80Y56	53.33	0.66
VPS45	P97390	5	0.66
NSFL1C	Q9CZ44	40	0.66
ADGRB3	Q80ZF8	43.33	0.66
NACA	P70670	33.33	0.66
SEPT6	Q9R1T4	33.33	0.66
FAM131B	Q3TY60	20	0.65
STRN	O55106	20	0.62

### Sheet: OTUD7A L233F
Prey (Gene Name)	Prey (Uniprot ID)	Fold Change (Over OTUD7A-P2A-BioID2)	Saint Score
OTUD7A	Q8R554	9.55	0.77
VCP	Q01853	10.67	0.68
LRRC7	Q80TE7	3.46	0.67
KCNB2	A6H8H5	46.67	0.67
RBSN	Q80Y56	53.33	0.67
VPS45	P97390	5.8	0.67
NSFL1C	Q9CZ44	70	0.67
PDE4DIP	Q80YT7	53.33	0.67
NACA	P70670	30	0.66
SEPT6	Q9R1T4	26.67	0.66
SLITRK5	Q810B7	36.67	0.66
RAC3	P60764	20	0.65
KCNB1	Q03717	12	0.65
FAM171B	Q14CH0	5.67	0.65
AFDN	Q9QZQ1	4.5	0.64
CAMSAP2	Q8C1B1	23.33	0.64
KNDC1	Q0KK55	23.33	0.62
CDC42BPA	Q3UU96	3	0.62

### Sheet: PSD95
Prey (Gene Name)	Prey (Uniprot ID)	Fold Change (Over BioID2)	Saint Score
LRRC4B	P0C192	15	1
ARHGAP39	P59281	3.55	1
BTBD11	Q6GQW0	96.67	1
CACNG8	Q8VHW2	86.67	1
ANKS1B	Q8BIZ1	5.4	1
SHISA6	Q3UH99	100	1
KCNAB1	P63143	70	1
ERBB4	Q61527	18.33	1
DLG3	P70175	3.73	1
GRIN2B	Q01097	5.17	1
VANGL2	Q91ZD4	52	1
SHANK3	Q4ACU6	4.4	1
DLG4	Q62108	8.55	1
DLGAP2	Q8BJ42	6.86	1
DAB2IP	Q3UHC7	7.25	1
ELMO1	Q8BPU7	66.67	1
BEGAIN	Q68EF6	18	1
KCNA2	P63141	116.67	1
CIT	P49025	353.33	1
LSM11	Q8BUV6	86.67	1
KCNA1	P16388	116.67	1
BAIAP2	Q8BKX1	3.67	1
KCNA3	P16390	123.33	1
ADAM22	Q9R1V6	86.67	1
SHISA9	Q9CZN4	20	1
KCNA6	Q61923	96.67	1
ADGRB3	Q80ZF8	5.09	1
DLGAP1	Q9D415	9.18	1
DLGAP3	Q6PFD5	6.22	1
DLG2	Q91XM9	5.98	1
EPB4.1L4B	Q9JMC8	76.67	1
STOX2	Q499E5	30	1
DOCK4	P59764	10.25	1
CPNE8	Q9DC53	73.33	1
GRIN1	P35438	5.38	1
GRIN2A	P35436	9.75	1
SHANK1	D3YZU1	3.99	1
GRIA2	P23819	4.47	1
KCNJ4	P52189	83.33	1
CACNG3	Q9JJV5	100	1
IQSEC2	Q5DU25	7.6	1
GRIA1	P23818	5.24	1
BAI2	Q8CGM1	12.2	1
ILDR2	B5TVM2	18	1
GRIA3	Q9Z2W9	26	1
GRIA4	Q9Z2W8	150	1
KCNA4	Q61423	41	1
IQSEC1	Q8R0S2	3.82	1
BAI1	Q3UHD1	22.75	1
FRMPD4	A2AFR3	10.85	1
DLGAP4	B1AZP2	4.68	1
AF529169	Q8K3V7	33.33	0.99
ELFN1	Q8C8T7	4.33	0.99
SDK2	Q6V4S5	46.67	0.99
LRRC4C	Q8C031	76.67	0.99
CACNG4	Q9JJV4	40	0.99
VANGL1	Q80Z96	43.33	0.99
NLGN2	Q69ZK9	40	0.99
ARC	Q9WV31	33.33	0.99
KCNAB2	P62482	8.29	0.99
SH3KBP1	Q8R550	3	0.97
GABRA1	P62812	5.14	0.97
CDKL5	Q3UTQ8	4	0.97
GRID1	Q61627	70	0.97
CALCOCO1	Q8CGU1	36.67	0.97
PRR7	Q3V0I2	43.33	0.97
SLCO1C1	Q9ERB5	26.67	0.96
G6PDX	Q00612	26.67	0.96
SRC	P05480	26.67	0.96
NETO1	Q8R4I7	33.33	0.96
TULP4	Q9JIL5	30	0.96
EVI5	P97366	30	0.96
LZTS3	A2AHG0	4.57	0.95
ELFN2	Q68FM6	4.12	0.93
UBASH3B	Q8BGG7	23.33	0.93
FAM81A	Q3UXZ6	26.67	0.93
DOCK3	Q8CIQ7	5.88	0.91
HOMER2	Q9QWW1	10.5	0.86
RPL10-PS3;RPL10	Q6ZWV3	15	0.84
CYTH2	P63034	5.7	0.83
DLG1	Q811D0	4.78	0.82
TXNL1	Q8CDN6	9	0.81
PDHX	Q8BKZ9	9	0.81
EPS8	Q08509	10	0.81
ZDHHC5	Q8VDZ4	4.75	0.78
MAGI3	Q9EQJ9	5.2	0.77
BC005764	Q7TPB0	3.86	0.75
Fnbp1l	Q8K012	6.33	0.74
CYTH3	O08967	5	0.72
TANC1	Q0VGY8	3.5	0.71
HOMER3	Q99JP6	30	0.67
GRIK2	P39087	33.33	0.67
CACNG2	O88602	15	0.67
PAK6	Q3ULB5	33.33	0.67
NTRK2	P15209	11	0.67
AFG3L2	Q8JZQ2	26.67	0.66
TRNT1	Q8K1J6	23.33	0.66
HOMER1	Q9Z2Y3	2.96	0.66
SERPINE2	Q07235	20	0.66
NFS1	Q9Z1J3	8	0.66
SYNGAP1	F6SEU4	4.1	0.66
FRS3	Q91WJ0	30	0.66
PLXNC1	Q9QZC2	20	0.66
PYGM	Q9WUB3	26.67	0.66
GABRG2	P22723	3.2	0.66
GABRG1	Q9R0Y8	20	0.66
PRICKLE2	Q80Y24	3.63	0.65
MTMR1	Q9Z2C4	10	0.64
ACSL6	Q91WC3	16.67	0.63
ATPAF2	Q91YY4	16.67	0.63
ZADH2	Q8BGC4	16.67	0.63
RPS6KA2	Q9WUT3	16.67	0.63
SLC6A6	O35316	16.67	0.63
FBLL1	Q80WS3	16.67	0.63
SESTD1	Q80UK0	20	0.63
CSNK1G1	Q8BTH8	16.67	0.63
GRM7	Q68ED2	23.33	0.63
GCAT	O88986	23.33	0.63
DCC	P70211	20	0.63
MAPK3	Q63844	16.67	0.63
LRRC20	Q8CI70	20	0.63
GABRA3	P26049	3.5	0.63
DHFR	P00375	16.67	0.63
ATL2	Q6PA06	16.67	0.63
Q9WTS5	Q9WTS5	2.5	0.63
GABRA2	P26048	4.17	0.61
DAP3	Q9ER88	13.33	0.6
GABRB2	P63137	2.93	0.6
P4HA1	Q60715	13.33	0.6
ITM2B	O89051	13.33	0.6
P59823	P59823	13.33	0.6
NCK2	O55033	16.67	0.6
PCDH19	Q80TF3	13.33	0.6
PYCR1	Q922W5	13.33	0.6
PRICKLE1	Q3U5C7	13.33	0.6
RING1	O35730	13.33	0.6
BCKDK	O55028	6	0.6
TM7SF2	Q71KT5	13.33	0.6
ARF6	P62331	13.33	0.6
SHISA7	Q8C3Q5	4.8	0.6
TNPO2	Q99LG2	13.33	0.6
SH3RF3	Q8C120	13.33	0.6
ZDHHC8	Q5Y5T5	13.33	0.6
SNX27	Q3UHD6	16.67	0.6
SLITRK4	Q810B8	6	0.6
NETO2	Q8BNJ6	13.33	0.6
FASTKD1	Q6DI86	13.33	0.6

### Sheet: Ankryin-G-190
Prey (Gene Name)	Prey (Uniprot ID)	Fold Change (Over Ankryin-G-190-P2A-BioID2)	Saint Score
SPTBN1	Q62261	22.29	1
ANK3	G5E8K5	21.74	1
SPTAN1	P16546	6.88	1
MAPK8IP3	Q9ESN9	90	0.99
PALM2	Q8BR92	7.29	0.99
ANK2	Q8C8R3	4.35	0.94
TNKS1BP1	P58871	24	0.87
MICAL3	Q8CJ19	93.33	0.87
ABI2	P62484	30	0.83
SPTB1	P15508	36.67	0.66
SCN1A	A2APX8	36.67	0.66
SPAG9	Q58A65	33.33	0.66
