## Supplementary Table 4 for "Impaired OTUD7A-dependent Ankyrin regulation mediates neuronal dysfunction in mouse and human models of the 15q13.3 microdeletion syndrome"

### Sheet: WTOTUD7A_CC_MF
Gene Ontology	GO.ID	Description	p.Val	FDR	Phenotype	Genes
CC	GO:0098794	postsynapse	1.5902e-05	1.5902e-05	1	ADGRB3	ANK3	KCNB1	ITSN1	PLPPR4	DLG2	NOS1	SPTBN1	ANK2	SHANK2
CC	GO:0045202	synapse	1.72193e-05	1.72193e-05	1	ADGRB3	ANK3	KCNB1	ITSN1	AFDN	ADGRL3	PLPPR4	DLG2	NOS1	SPTBN1	ANK2	SHANK2	VPS45
CC	GO:0030424	axon	9.43613e-05	9.43613e-05	1	ANK3	KCNB1	ITSN1	AFDN	ADGRL3	DLG2	NOS1	SPTBN1	SHANK2	SPTAN1	RAC3	SEPTIN6	CTNNA2
CC	GO:0030054	cell junction	0.000122946	0.000122946	1	ADGRB3	ANK3	KCNB1	ITSN1	AFDN	ADGRL3	PLPPR4	DLG2	NOS1	SPTBN1	ANK2	TJP1	SHANK2	VPS45
CC	GO:0044291	cell-cell contact zone	0.000322414	0.000322414	1	ANK3	AFDN	ANK2	TJP1	SPTAN1
CC	GO:0030016	myofibril	0.00173004	0.00173004	1	ANK3	NOS1	SPTBN1	ANK2	PDE4DIP	SPTAN1
CC	GO:0043292	contractile fiber	0.00243335	0.00243335	1	ANK3	NOS1	SPTBN1	ANK2	PDE4DIP	SPTAN1
CC	GO:0014704	intercalated disc	0.00279545	0.00279545	1	ANK3	ANK2	TJP1	SPTAN1
CC	GO:0098978	glutamatergic synapse	0.00314029	0.00314029	1	ITSN1	ADGRL3	PLPPR4	DLG2	NOS1	SPTBN1	SHANK2
CC	GO:0044304	main axon	0.00834594	0.00834594	1	ANK3	DLG2	SPTBN1	SPTAN1
CC	GO:0005911	cell-cell junction	0.00925717	0.00925717	1	ANK3	AFDN	ADGRL3	ANK2	TJP1	CDC42BPA	SPTAN1	TNKS1BP1	CTNNA2
CC	GO:0014069	postsynaptic density	0.00966979	0.00966979	1	PLPPR4	DLG2	NOS1	SPTBN1	ANK2	SHANK2
CC	GO:0032279	asymmetric synapse	0.0104407	0.0104407	1	PLPPR4	DLG2	NOS1	SPTBN1	ANK2	SHANK2
CC	GO:0045211	postsynaptic membrane	0.0137654	0.0137654	1	ANK3	KCNB1	PLPPR4	DLG2	SHANK2	CTNNA2	KCTD16
CC	GO:0098984	neuron to neuron synapse	0.0152898	0.0152898	1	PLPPR4	DLG2	NOS1	SPTBN1	ANK2	SHANK2
CC	GO:0030017	sarcomere	0.015298	0.015298	1	ANK3	NOS1	SPTBN1	ANK2	SPTAN1
CC	GO:0099512	supramolecular fiber	0.0162499	0.0162499	1	ANK3	NOS1	SPTBN1	ANK2	SHANK2	PDE4DIP	SPTAN1	CAMSAP2	RAC3	CAMSAP1
CC	GO:0043005	neuron projection	0.0170758	0.0170758	1	ANK3	KCNB1	ITSN1	AFDN	ADGRL3	DLG2	NOS1	SPTBN1	KCNB2	SHANK2
CC	GO:0099572	postsynaptic specialization	0.0171002	0.0171002	1	PLPPR4	DLG2	NOS1	SPTBN1	ANK2	SHANK2
CC	GO:0099081	supramolecular polymer	0.0177811	0.0177811	1	ANK3	NOS1	SPTBN1	ANK2	SHANK2	PDE4DIP	SPTAN1	CAMSAP2	RAC3	CAMSAP1
CC	GO:0098590	plasma membrane region	0.01819	0.01819	1	ANK3	KCNB1	ITSN1	PLPPR4	DLG2	NOS1	SPTBN1	TJP1	SHANK2
CC	GO:0030315	T-tubule	0.0330749	0.0330749	1	ANK3	NOS1	ANK2
CC	GO:0030425	dendrite	0.0387111	0.0387111	1	ANK3	KCNB1	ITSN1	DLG2	NOS1	KCNB2	SHANK2
CC	GO:0097447	dendritic tree	0.0397912	0.0397912	1	ANK3	KCNB1	ITSN1	DLG2	NOS1	KCNB2	SHANK2
CC	GO:1990752	microtubule end	0.0406802	0.0406802	1	PDE4DIP	CAMSAP2	CAMSAP1
CC	GO:0005856	cytoskeleton	0.0418775	0.0418775	1	ANK3	ITSN1	NOS1	SPTBN1	SHANK2	NSFL1C	CCDC88A	CDC42BPA	PDE4DIP	SPTAN1	PPP2R2B	CAMSAP2	RAC3	TNKS1BP1	CAMSAP1	SEPTIN6
CC	GO:0036449	microtubule minus-end	0.0479823	0.0479823	1	CAMSAP2	CAMSAP1
CC	GO:0036477	somatodendritic compartment	0.0486063	0.0486063	1	ANK3	KCNB1	ITSN1	AFDN	DLG2	NOS1	KCNB2	SHANK2
CC	GO:0008076	voltage-gated potassium channel complex	0.0491157	0.0491157	1	KCNB1	DLG2	KCNB2
MF	GO:0044325	ion channel binding	0.000375173	0.000375173	1	ANK3,KCNB1,NOS1,ANK2,KCNB2
MF	GO:0030507	spectrin binding	0.0197531	0.0197531	1	ANK3,SPTAN1,CAMSAP1
MF	GO:0098919	structural constituent of postsynaptic density	0.0259317	0.0259317	1	DLG2,SHANK2
MF	GO:0098879	structural constituent of postsynaptic specialization	0.0379493	0.0379493	1	DLG2,SHANK2

### Sheet: OTUD7A N492_K494del_ CC_MF
Gene Ontology	GO.ID	Description	p.Val	FDR	Phenotype	Genes
CC	GO:0030016	myofibril	0.00104374	0.00104374	1	ANK3,NOS1,SPTBN1,PDE4DIP,SPTAN1
CC	GO:0043292	contractile fiber	0.00154888	0.00154888	1	ANK3,NOS1,SPTBN1,PDE4DIP,SPTAN1
CC	GO:0043005	neuron projection	0.00361812	0.00361812	1	KNDC1,ANK3,ITSN1,KCNB1,NOS1,SPTBN1,KCNB2,SPTAN1,SEPTIN6,STRN
CC	GO:0030424	axon	0.0146109	0.0146109	1	ANK3,ITSN1,KCNB1,NOS1,SPTBN1,SPTAN1,SEPTIN6
CC	GO:0030017	sarcomere	0.0148932	0.0148932	1	ANK3,NOS1,SPTBN1,SPTAN1
CC	GO:0030425	dendrite	0.0151217	0.0151217	1	KNDC1,ANK3,ITSN1,KCNB1,NOS1,KCNB2,STRN
CC	GO:0097447	dendritic tree	0.0156472	0.0156472	1	KNDC1,ANK3,ITSN1,KCNB1,NOS1,KCNB2,STRN
CC	GO:0098590	plasma membrane region	0.018536	0.018536	1	ANK3,ITSN1,KCNB1,NOS1,SPTBN1,TJP1,SEPTIN6,STRN
CC	GO:0014704	intercalated disc	0.0233345	0.0233345	1	ANK3,TJP1,SPTAN1
CC	GO:0032437	cuticular plate	0.0424985	0.0424985	1	SPTBN1,SPTAN1
CC	GO:0005923	bicellular tight junction	0.0454481	0.0454481	1	ANK3,TJP1,STRN
MF	GO:0044325	ion channel binding	0.00647734	0.00647734	1	ANK3,KCNB1,NOS1,KCNB2
MF	GO:0005251	delayed rectifier potassium channel activity	0.0434847	0.0434847	1	KCNB1,KCNB2

### Sheet: OTUD7A L233F_ CC_MF
Gene Ontology	GO.ID	Description	p.Val	FDR	Phenotype	Genes
CC	GO:1990730	VCP-NSFL1C complex	0.000277455	0.000277455	1	VCP,NSFL1C
MF	GO:0005251	delayed rectifier potassium channel activity	0.0195747	0.0195747	1	KCNB2,KCNB1

### Sheet: PSD95_CC
Gene Ontology	GO.ID	Description	p.Val	FDR	Phenotype	Genes
CC	GO:0099572	postsynaptic specialization	3.30725e-44	3.30725e-44	1	LRRC4B,SHISA6,ERBB4,DLG3,SHANK3,DLG4,DLGAP2,BAIAP2,ADAM22,SHISA9,DLGAP1,DLGAP3,DLG2,GRIN1,GRIN2A,SHANK1,CACNG3,GRIA1,GRIA3,GRIA4,IQSEC1,FRMPD4,DLGAP4,LRRC4C,CACNG4,NLGN2,ARC,KCNAB2,GABRA1,CDKL5,GRID1,PRR7,SRC,NETO1,LZTS3,HOMER2,CYTH2,DLG1,EPS8,TANC1,HOMER3,GRIK2,CACNG2,NTRK2,HOMER1,SYNGAP1,GABRG2,DCC,GABRA3,GABRA2,GABRB2,NCK2,SHISA7,SNX27,NETO2
CC	GO:0098794	postsynapse	9.98839e-43	9.98839e-43	1	LRRC4B,ARHGAP39,SHISA6,ERBB4,DLG3,SHANK3,DLG4,DLGAP2,BEGAIN,KCNA1,BAIAP2,KCNA3,ADAM22,SHISA9,DLGAP1,DLGAP3,DLG2,GRIN1,GRIN2A,SHANK1,CACNG3,GRIA1,GRIA3,GRIA4,KCNA4,IQSEC1,FRMPD4,DLGAP4,LRRC4C,CACNG4,NLGN2,ARC,KCNAB2,GABRA1,CDKL5,GRID1,PRR7,SRC,NETO1,LZTS3,HOMER2,CYTH2,DLG1,EPS8,TANC1,HOMER3,GRIK2,CACNG2,NTRK2,HOMER1,SYNGAP1,GABRG2,GABRG1,SLC6A6,GRM7,DCC,GABRA3,GABRA2,GABRB2,NCK2,SHISA7,SNX27,NETO2
CC	GO:0098978	glutamatergic synapse	1.52138e-35	1.52138e-35	1	LRRC4B,ARHGAP39,SHISA6,ERBB4,DLG3,SHANK3,DLG4,DLGAP2,BEGAIN,KCNA1,BAIAP2,KCNA3,ADAM22,SHISA9,DLGAP1,DLGAP3,DLG2,GRIN1,GRIN2A,SHANK1,CACNG3,GRIA1,GRIA3,GRIA4,KCNA4,IQSEC1,FRMPD4,DLGAP4,LRRC4C,CACNG4,ARC,CDKL5,GRID1,PRR7,SRC,NETO1,HOMER2,DLG1,EPS8,TANC1,HOMER3,GRIK2,CACNG2,NTRK2,HOMER1,SYNGAP1,GABRG2,GRM7,ARF6,SHISA7,SLITRK4
CC	GO:0032279	asymmetric synapse	5.54652e-35	5.54652e-35	1	LRRC4B,SHISA6,ERBB4,DLG3,SHANK3,DLG4,BAIAP2,ADAM22,SHISA9,DLGAP1,DLG2,GRIN1,GRIN2A,SHANK1,CACNG3,GRIA1,GRIA3,GRIA4,KCNA4,IQSEC1,FRMPD4,LRRC4C,CACNG4,ARC,KCNAB2,CDKL5,GRID1,PRR7,SRC,NETO1,LZTS3,HOMER2,DLG1,EPS8,TANC1,HOMER3,GRIK2,CACNG2,NTRK2,HOMER1,SYNGAP1,GRM7,DCC,NCK2,SHISA7,SNX27,NETO2
CC	GO:0098984	neuron to neuron synapse	9.67255e-34	9.67255e-34	1	LRRC4B,SHISA6,ERBB4,DLG3,SHANK3,DLG4,BAIAP2,ADAM22,SHISA9,DLGAP1,DLG2,GRIN1,GRIN2A,SHANK1,CACNG3,GRIA1,GRIA3,GRIA4,KCNA4,IQSEC1,FRMPD4,LRRC4C,CACNG4,ARC,KCNAB2,CDKL5,GRID1,PRR7,SRC,NETO1,LZTS3,HOMER2,DLG1,EPS8,TANC1,HOMER3,GRIK2,CACNG2,NTRK2,HOMER1,SYNGAP1,GRM7,DCC,NCK2,SHISA7,SNX27,NETO2
CC	GO:0045211	postsynaptic membrane	8.74734e-33	8.74734e-33	1	LRRC4B,SHISA6,ERBB4,SHANK3,DLG4,KCNA1,KCNA3,ADAM22,SHISA9,DLGAP1,DLG2,GRIN1,GRIN2A,SHANK1,CACNG3,GRIA1,GRIA3,GRIA4,KCNA4,LRRC4C,CACNG4,NLGN2,ARC,GABRA1,GRID1,NETO1,CYTH2,DLG1,GRIK2,CACNG2,NTRK2,GABRG2,SLC6A6,GRM7,DCC,GABRA3,GABRA2,GABRB2,SHISA7
CC	GO:0014069	postsynaptic density	9.91011e-33	9.91011e-33	1	LRRC4B,SHISA6,ERBB4,DLG3,SHANK3,DLG4,BAIAP2,ADAM22,SHISA9,DLGAP1,DLG2,GRIN1,GRIN2A,SHANK1,CACNG3,GRIA1,GRIA3,GRIA4,IQSEC1,FRMPD4,LRRC4C,CACNG4,ARC,KCNAB2,CDKL5,GRID1,PRR7,SRC,NETO1,LZTS3,HOMER2,DLG1,EPS8,TANC1,HOMER3,GRIK2,CACNG2,NTRK2,HOMER1,SYNGAP1,DCC,NCK2,SHISA7,SNX27,NETO2
CC	GO:0045202	synapse	1.85168e-32	1.85168e-32	1	LRRC4B,ARHGAP39,SHISA6,ERBB4,DLG3,SHANK3,DLG4,DLGAP2,BEGAIN,KCNA2,KCNA1,BAIAP2,KCNA3,ADAM22,SHISA9,KCNA6,DLGAP1,DLGAP3,DLG2,GRIN1,GRIN2A,SHANK1,CACNG3,GRIA1,GRIA3,GRIA4,KCNA4,IQSEC1,FRMPD4,DLGAP4,ELFN1,SDK2,LRRC4C,CACNG4,NLGN2,ARC,KCNAB2,GABRA1,CDKL5,GRID1,PRR7,SRC,NETO1,LZTS3,HOMER2,CYTH2,DLG1,EPS8,TANC1,HOMER3,GRIK2,CACNG2,NTRK2,HOMER1,SERPINE2,SYNGAP1,GABRG2,GABRG1,SLC6A6,GRM7,DCC,GABRA3,GABRA…
CC	GO:0030054	cell junction	8.36367e-30	8.36367e-30	1	LRRC4B,ARHGAP39,SHISA6,ERBB4,DLG3,VANGL2,SHANK3,DLG4,DLGAP2,BEGAIN,KCNA2,KCNA1,BAIAP2,KCNA3,ADAM22,SHISA9,KCNA6,DLGAP1,DLGAP3,DLG2,GRIN1,GRIN2A,SHANK1,CACNG3,GRIA1,GRIA3,GRIA4,KCNA4,IQSEC1,FRMPD4,DLGAP4,ELFN1,SDK2,LRRC4C,CACNG4,NLGN2,ARC,KCNAB2,SH3KBP1,GABRA1,CDKL5,GRID1,PRR7,SRC,NETO1,LZTS3,HOMER2,CYTH2,DLG1,EPS8,MAGI3,CYTH3,TANC1,HOMER3,GRIK2,CACNG2,PAK6,NTRK2,HOMER1,SERPINE2,SYNGAP1,GABRG2,GAB…
CC	GO:0099634	postsynaptic specialization membrane	2.60581e-29	2.60581e-29	1	LRRC4B,SHISA6,ERBB4,DLG4,ADAM22,SHISA9,DLG2,GRIN1,GRIN2A,CACNG3,GRIA1,GRIA3,GRIA4,LRRC4C,CACNG4,NLGN2,ARC,GABRA1,GRID1,NETO1,CYTH2,DLG1,CACNG2,GABRG2,DCC,GABRA3,GABRA2,GABRB2,SHISA7
CC	GO:0097060	synaptic membrane	3.14765e-28	3.14765e-28	1	LRRC4B,SHISA6,ERBB4,SHANK3,DLG4,KCNA2,KCNA1,BAIAP2,KCNA3,ADAM22,SHISA9,DLGAP1,DLG2,GRIN1,GRIN2A,SHANK1,CACNG3,GRIA1,GRIA3,GRIA4,KCNA4,LRRC4C,CACNG4,NLGN2,ARC,GABRA1,GRID1,NETO1,CYTH2,DLG1,GRIK2,CACNG2,NTRK2,GABRG2,SLC6A6,GRM7,DCC,GABRA3,GABRA2,GABRB2,SHISA7
CC	GO:0098948	intrinsic component of postsynaptic specialization membrane	1.91311e-27	1.91311e-27	1	LRRC4B,SHISA6,ERBB4,DLG4,ADAM22,SHISA9,DLG2,GRIN1,GRIN2A,CACNG3,GRIA1,GRIA3,GRIA4,LRRC4C,CACNG4,NLGN2,GABRA1,GRID1,NETO1,CACNG2,GABRG2,DCC,GABRA3,GABRA2,GABRB2,SHISA7
CC	GO:0098936	intrinsic component of postsynaptic membrane	2.41887e-27	2.41887e-27	1	LRRC4B,SHISA6,ERBB4,DLG4,KCNA1,KCNA3,ADAM22,SHISA9,DLG2,GRIN1,GRIN2A,CACNG3,GRIA1,GRIA3,GRIA4,KCNA4,LRRC4C,CACNG4,NLGN2,GABRA1,GRID1,NETO1,CACNG2,GABRG2,SLC6A6,DCC,GABRA3,GABRA2,GABRB2,SHISA7
CC	GO:0099240	intrinsic component of synaptic membrane	3.53915e-26	3.53915e-26	1	LRRC4B,SHISA6,ERBB4,DLG4,KCNA2,KCNA1,KCNA3,ADAM22,SHISA9,DLG2,GRIN1,GRIN2A,CACNG3,GRIA1,GRIA3,GRIA4,KCNA4,LRRC4C,CACNG4,NLGN2,GABRA1,GRID1,NETO1,CACNG2,GABRG2,SLC6A6,GRM7,DCC,GABRA3,GABRA2,GABRB2,SHISA7
CC	GO:0099055	integral component of postsynaptic membrane	2.39827e-25	2.39827e-25	1	LRRC4B,SHISA6,ERBB4,KCNA1,KCNA3,ADAM22,SHISA9,GRIN1,GRIN2A,CACNG3,GRIA1,GRIA3,GRIA4,KCNA4,LRRC4C,CACNG4,NLGN2,GABRA1,GRID1,NETO1,CACNG2,GABRG2,SLC6A6,DCC,GABRA3,GABRA2,GABRB2,SHISA7
CC	GO:0099060	integral component of postsynaptic specialization membrane	4.42736e-25	4.42736e-25	1	LRRC4B,SHISA6,ERBB4,ADAM22,SHISA9,GRIN1,GRIN2A,CACNG3,GRIA1,GRIA3,GRIA4,LRRC4C,CACNG4,NLGN2,GABRA1,GRID1,NETO1,CACNG2,GABRG2,DCC,GABRA3,GABRA2,GABRB2,SHISA7
CC	GO:0099699	integral component of synaptic membrane	5.1517e-25	5.1517e-25	1	LRRC4B,SHISA6,ERBB4,KCNA2,KCNA1,KCNA3,ADAM22,SHISA9,GRIN1,GRIN2A,CACNG3,GRIA1,GRIA3,GRIA4,KCNA4,LRRC4C,CACNG4,NLGN2,GABRA1,GRID1,NETO1,CACNG2,GABRG2,SLC6A6,GRM7,DCC,GABRA3,GABRA2,GABRB2,SHISA7
CC	GO:0098878	neurotransmitter receptor complex	2.5421e-23	2.5421e-23	1	SHISA6,DLG3,SHANK3,DLG4,SHISA9,DLGAP3,DLG2,GRIN1,GRIN2A,SHANK1,CACNG3,GRIA1,GRIA3,GRIA4,CACNG4,DLG1,EPS8,GRIK2,CACNG2
CC	GO:0008328	ionotropic glutamate receptor complex	2.5421e-23	2.5421e-23	1	SHISA6,DLG3,SHANK3,DLG4,SHISA9,DLGAP3,DLG2,GRIN1,GRIN2A,SHANK1,CACNG3,GRIA1,GRIA3,GRIA4,CACNG4,DLG1,EPS8,GRIK2,CACNG2
CC	GO:0030425	dendrite	4.68798e-23	4.68798e-23	1	SHISA6,KCNAB1,DLG3,SHANK3,DLG4,DLGAP2,BEGAIN,KCNA2,KCNA1,BAIAP2,SHISA9,DLGAP3,DLG2,GRIN1,GRIN2A,SHANK1,CACNG3,GRIA1,GRIA3,GRIA4,KCNA4,FRMPD4,DLGAP4,ELFN1,NLGN2,ARC,GABRA1,CDKL5,LZTS3,HOMER2,DLG1,ZDHHC5,TANC1,HOMER3,GRIK2,NTRK2,HOMER1,SYNGAP1,GABRG2,GABRG1,SLC6A6,GRM7,GABRA3,GABRA2,SHISA7
CC	GO:0097447	dendritic tree	5.88507e-23	5.88507e-23	1	SHISA6,KCNAB1,DLG3,SHANK3,DLG4,DLGAP2,BEGAIN,KCNA2,KCNA1,BAIAP2,SHISA9,DLGAP3,DLG2,GRIN1,GRIN2A,SHANK1,CACNG3,GRIA1,GRIA3,GRIA4,KCNA4,FRMPD4,DLGAP4,ELFN1,NLGN2,ARC,GABRA1,CDKL5,LZTS3,HOMER2,DLG1,ZDHHC5,TANC1,HOMER3,GRIK2,NTRK2,HOMER1,SYNGAP1,GABRG2,GABRG1,SLC6A6,GRM7,GABRA3,GABRA2,SHISA7
CC	GO:0005887	integral component of plasma membrane	1.27079e-22	1.27079e-22	1	LRRC4B,SHISA6,KCNAB1,ERBB4,DLG3,SHANK3,DLG4,KCNA2,KCNA1,KCNA3,ADAM22,SHISA9,KCNA6,DLGAP3,DLG2,GRIN1,GRIN2A,SHANK1,CACNG3,GRIA1,GRIA3,GRIA4,KCNA4,LRRC4C,CACNG4,NLGN2,KCNAB2,GABRA1,GRID1,SLCO1C1,NETO1,DLG1,EPS8,GRIK2,CACNG2,NTRK2,PLXNC1,GABRG2,GABRG1,SLC6A6,GRM7,DCC,GABRA3,GABRA2,GABRB2,PCDH19,SHISA7
CC	GO:0034702	ion channel complex	1.60662e-22	1.60662e-22	1	SHISA6,KCNAB1,DLG3,SHANK3,DLG4,KCNA2,KCNA1,KCNA3,SHISA9,KCNA6,DLGAP3,DLG2,GRIN1,GRIN2A,SHANK1,CACNG3,GRIA1,GRIA3,GRIA4,KCNA4,CACNG4,KCNAB2,DLG1,EPS8,GRIK2,CACNG2,SESTD1
CC	GO:0098590	plasma membrane region	3.62396e-22	3.62396e-22	1	LRRC4B,SHISA6,ERBB4,DLG3,VANGL2,SHANK3,DLG4,KCNA2,KCNA1,BAIAP2,KCNA3,ADAM22,SHISA9,DLGAP1,DLG2,GRIN1,GRIN2A,SHANK1,CACNG3,GRIA1,GRIA3,GRIA4,KCNA4,LRRC4C,CACNG4,NLGN2,ARC,GABRA1,CDKL5,GRID1,SLCO1C1,SRC,NETO1,CYTH2,DLG1,EPS8,GRIK2,CACNG2,NTRK2,GABRG2,GABRG1,PRICKLE2,SLC6A6,GRM7,DCC,MAPK3,GABRA3,GABRA2,GABRB2,ARF6,SHISA7
CC	GO:0043005	neuron projection	7.23947e-22	7.23947e-22	1	LRRC4B,SHISA6,KCNAB1,DLG3,SHANK3,DLG4,DLGAP2,DAB2IP,BEGAIN,KCNA2,KCNA1,BAIAP2,KCNA3,ADAM22,SHISA9,KCNA6,DLGAP3,DLG2,DOCK4,GRIN1,GRIN2A,SHANK1,CACNG3,GRIA1,GRIA3,GRIA4,KCNA4,FRMPD4,DLGAP4,ELFN1,NLGN2,ARC,KCNAB2,GABRA1,CDKL5,PRR7,SRC,LZTS3,HOMER2,DLG1,EPS8,ZDHHC5,TANC1,HOMER3,GRIK2,CACNG2,NTRK2,HOMER1,SYNGAP1,GABRG2,GABRG1,SLC6A6,GRM7,DCC,GABRA3,GABRA2,GABRB2,SHISA7
CC	GO:1902495	transmembrane transporter complex	1.08708e-21	1.08708e-21	1	SHISA6,KCNAB1,DLG3,SHANK3,DLG4,KCNA2,KCNA1,KCNA3,SHISA9,KCNA6,DLGAP3,DLG2,GRIN1,GRIN2A,SHANK1,CACNG3,GRIA1,GRIA3,GRIA4,KCNA4,CACNG4,KCNAB2,DLG1,EPS8,GRIK2,CACNG2,SESTD1
CC	GO:0031226	intrinsic component of plasma membrane	3.42289e-21	3.42289e-21	1	LRRC4B,SHISA6,KCNAB1,ERBB4,DLG3,SHANK3,DLG4,KCNA2,KCNA1,KCNA3,ADAM22,SHISA9,KCNA6,DLGAP3,DLG2,GRIN1,GRIN2A,SHANK1,CACNG3,GRIA1,GRIA3,GRIA4,KCNA4,LRRC4C,CACNG4,NLGN2,KCNAB2,GABRA1,GRID1,SLCO1C1,NETO1,DLG1,EPS8,GRIK2,CACNG2,NTRK2,PLXNC1,GABRG2,GABRG1,SLC6A6,GRM7,DCC,GABRA3,GABRA2,GABRB2,PCDH19,SHISA7
CC	GO:0034703	cation channel complex	3.56303e-21	3.56303e-21	1	SHISA6,KCNAB1,DLG3,DLG4,KCNA2,KCNA1,KCNA3,SHISA9,KCNA6,DLGAP3,DLG2,GRIN1,GRIN2A,SHANK1,CACNG3,GRIA1,GRIA3,GRIA4,KCNA4,CACNG4,KCNAB2,EPS8,GRIK2,CACNG2,SESTD1
CC	GO:1990351	transporter complex	7.58574e-21	7.58574e-21	1	SHISA6,KCNAB1,DLG3,SHANK3,DLG4,KCNA2,KCNA1,KCNA3,SHISA9,KCNA6,DLGAP3,DLG2,GRIN1,GRIN2A,SHANK1,CACNG3,GRIA1,GRIA3,GRIA4,KCNA4,CACNG4,KCNAB2,DLG1,EPS8,GRIK2,CACNG2,SESTD1
CC	GO:0036477	somatodendritic compartment	1.36834e-20	1.36834e-20	1	SHISA6,KCNAB1,DLG3,SHANK3,DLG4,DLGAP2,DAB2IP,BEGAIN,KCNA2,KCNA1,BAIAP2,SHISA9,DLGAP3,DLG2,GRIN1,GRIN2A,SHANK1,CACNG3,GRIA1,GRIA3,GRIA4,KCNA4,FRMPD4,DLGAP4,ELFN1,CACNG4,NLGN2,ARC,GABRA1,CDKL5,LZTS3,HOMER2,DLG1,ZDHHC5,TANC1,HOMER3,GRIK2,CACNG2,NTRK2,HOMER1,SERPINE2,SYNGAP1,GABRG2,GABRG1,SLC6A6,GRM7,GABRA3,GABRA2,SHISA7
CC	GO:0043235	receptor complex	1.64371e-20	1.64371e-20	1	SHISA6,ERBB4,DLG3,SHANK3,DLG4,SHISA9,DLGAP3,DLG2,GRIN1,GRIN2A,SHANK1,CACNG3,GRIA1,GRIA3,GRIA4,CACNG4,GABRA1,DLG1,EPS8,GRIK2,CACNG2,NTRK2,PLXNC1,GABRG2,GABRG1,GRM7,GABRA3,GABRA2,GABRB2,TM7SF2
CC	GO:0098839	postsynaptic density membrane	3.31175e-20	3.31175e-20	1	LRRC4B,SHISA6,ERBB4,DLG4,ADAM22,SHISA9,DLG2,GRIN1,GRIN2A,CACNG3,GRIA1,GRIA3,GRIA4,LRRC4C,CACNG4,ARC,GRID1,NETO1,DLG1,CACNG2,DCC
CC	GO:0099146	intrinsic component of postsynaptic density membrane	3.13835e-19	3.13835e-19	1	LRRC4B,SHISA6,ERBB4,DLG4,ADAM22,SHISA9,DLG2,GRIN1,GRIN2A,CACNG3,GRIA1,GRIA3,GRIA4,LRRC4C,CACNG4,GRID1,NETO1,CACNG2,DCC
CC	GO:0016021	integral component of membrane	3.41145e-19	3.41145e-19	1	LRRC4B,SHISA6,KCNAB1,ERBB4,DLG3,VANGL2,SHANK3,DLG4,KCNA2,KCNA1,KCNA3,ADAM22,SHISA9,KCNA6,DLGAP3,DLG2,GRIN1,GRIN2A,SHANK1,CACNG3,GRIA1,GRIA3,GRIA4,KCNA4,LRRC4C,CACNG4,VANGL1,NLGN2,KCNAB2,GABRA1,GRID1,SLCO1C1,NETO1,DLG1,EPS8,GRIK2,CACNG2,NTRK2,AFG3L2,PLXNC1,GABRG2,GABRG1,SLC6A6,SESTD1,GRM7,DCC,GABRA3,ATL2,GABRA2,GABRB2,ITM2B,PCDH19,TM7SF2,SHISA7,SLITRK4
CC	GO:0031224	intrinsic component of membrane	1.35558e-17	1.35558e-17	1	LRRC4B,SHISA6,KCNAB1,ERBB4,DLG3,VANGL2,SHANK3,DLG4,KCNA2,KCNA1,KCNA3,ADAM22,SHISA9,KCNA6,DLGAP3,DLG2,GRIN1,GRIN2A,SHANK1,CACNG3,GRIA1,GRIA3,GRIA4,KCNA4,LRRC4C,CACNG4,VANGL1,NLGN2,KCNAB2,GABRA1,GRID1,SLCO1C1,NETO1,DLG1,EPS8,GRIK2,CACNG2,NTRK2,AFG3L2,PLXNC1,GABRG2,GABRG1,SLC6A6,SESTD1,GRM7,DCC,GABRA3,ATL2,GABRA2,GABRB2,ITM2B,PCDH19,TM7SF2,SHISA7,SLITRK4
CC	GO:0120025	plasma membrane bounded cell projection	2.59307e-17	2.59307e-17	1	LRRC4B,SHISA6,KCNAB1,DLG3,SHANK3,DLG4,DLGAP2,DAB2IP,BEGAIN,KCNA2,KCNA1,BAIAP2,KCNA3,ADAM22,SHISA9,KCNA6,DLGAP3,DLG2,DOCK4,GRIN1,GRIN2A,SHANK1,CACNG3,GRIA1,GRIA3,GRIA4,KCNA4,FRMPD4,DLGAP4,ELFN1,NLGN2,ARC,KCNAB2,GABRA1,CDKL5,PRR7,SRC,LZTS3,HOMER2,CYTH2,DLG1,EPS8,ZDHHC5,CYTH3,TANC1,HOMER3,GRIK2,CACNG2,NTRK2,HOMER1,SYNGAP1,GABRG2,GABRG1,SLC6A6,GRM7,DCC,MAPK3,GABRA3,GABRA2,GABRB2,ARF6,SHISA7
CC	GO:0042995	cell projection	6.24933e-17	6.24933e-17	1	LRRC4B,SHISA6,KCNAB1,DLG3,SHANK3,DLG4,DLGAP2,DAB2IP,BEGAIN,KCNA2,KCNA1,BAIAP2,KCNA3,ADAM22,SHISA9,KCNA6,DLGAP3,DLG2,DOCK4,GRIN1,GRIN2A,SHANK1,CACNG3,GRIA1,GRIA3,GRIA4,KCNA4,FRMPD4,DLGAP4,ELFN1,NLGN2,ARC,KCNAB2,GABRA1,CDKL5,PRR7,SRC,LZTS3,HOMER2,CYTH2,DLG1,EPS8,ZDHHC5,CYTH3,TANC1,HOMER3,GRIK2,CACNG2,NTRK2,HOMER1,SYNGAP1,GABRG2,GABRG1,SLC6A6,GRM7,DCC,MAPK3,GABRA3,GABRA2,GABRB2,ARF6,SHISA7
CC	GO:0099061	integral component of postsynaptic density membrane	6.50516e-17	6.50516e-17	1	LRRC4B,SHISA6,ERBB4,ADAM22,SHISA9,GRIN1,GRIN2A,CACNG3,GRIA1,GRIA3,GRIA4,LRRC4C,CACNG4,GRID1,NETO1,CACNG2,DCC
CC	GO:0098802	plasma membrane signaling receptor complex	5.17355e-15	5.17355e-15	1	SHISA6,DLG3,SHANK3,DLG4,SHISA9,DLGAP3,DLG2,GRIN1,GRIN2A,SHANK1,CACNG3,GRIA1,GRIA3,GRIA4,CACNG4,DLG1,EPS8,GRIK2,CACNG2
CC	GO:0060076	excitatory synapse	1.71744e-14	1.71744e-14	1	SHISA6,SHANK3,DLG4,BAIAP2,GRIN1,GRIN2A,SHANK1,CACNG3,GRIA1,GRIA3,ELFN1,NLGN2,NETO1,NTRK2,HOMER1,SHISA7
CC	GO:0005886	plasma membrane	1.97362e-14	1.97362e-14	1	LRRC4B,SHISA6,KCNAB1,ERBB4,DLG3,VANGL2,SHANK3,DLG4,DAB2IP,ELMO1,KCNA2,KCNA1,BAIAP2,KCNA3,ADAM22,SHISA9,KCNA6,DLGAP1,DLGAP3,DLG2,DOCK4,CPNE8,GRIN1,GRIN2A,SHANK1,CACNG3,GRIA1,GRIA3,GRIA4,KCNA4,DLGAP4,LRRC4C,CACNG4,VANGL1,NLGN2,ARC,KCNAB2,GABRA1,CDKL5,GRID1,PRR7,SLCO1C1,G6PDX,SRC,NETO1,HOMER2,CYTH2,DLG1,EPS8,ZDHHC5,CYTH3,HOMER3,GRIK2,CACNG2,NTRK2,HOMER1,SERPINE2,PLXNC1,GABRG2,GABRG1,PRICKLE2,MTMR1,S…
CC	GO:0071944	cell periphery	6.42803e-13	6.42803e-13	1	LRRC4B,SHISA6,KCNAB1,ERBB4,DLG3,VANGL2,SHANK3,DLG4,DAB2IP,ELMO1,KCNA2,KCNA1,BAIAP2,KCNA3,ADAM22,SHISA9,KCNA6,DLGAP1,DLGAP3,DLG2,DOCK4,CPNE8,GRIN1,GRIN2A,SHANK1,CACNG3,GRIA1,GRIA3,GRIA4,KCNA4,DLGAP4,ELFN1,LRRC4C,CACNG4,VANGL1,NLGN2,ARC,KCNAB2,GABRA1,CDKL5,GRID1,PRR7,SLCO1C1,G6PDX,SRC,NETO1,ELFN2,HOMER2,CYTH2,DLG1,EPS8,ZDHHC5,CYTH3,HOMER3,GRIK2,CACNG2,NTRK2,HOMER1,SERPINE2,PLXNC1,GABRG2,GABRG1,PRIC…
CC	GO:0098797	plasma membrane protein complex	6.72605e-13	6.72605e-13	1	SHISA6,KCNAB1,DLG3,SHANK3,DLG4,KCNA2,KCNA1,KCNA3,SHISA9,KCNA6,DLGAP3,DLG2,GRIN1,GRIN2A,SHANK1,CACNG3,GRIA1,GRIA3,GRIA4,KCNA4,CACNG4,KCNAB2,DLG1,EPS8,GRIK2,CACNG2,SLC6A6
CC	GO:0043197	dendritic spine	3.48602e-12	3.48602e-12	1	SHISA6,SHANK3,DLG4,DLGAP2,BAIAP2,SHISA9,DLGAP3,GRIN1,GRIN2A,SHANK1,GRIA1,GRIA3,GRIA4,KCNA4,FRMPD4,ARC,LZTS3,NTRK2,HOMER1,SHISA7
CC	GO:0044309	neuron spine	6.19929e-12	6.19929e-12	1	SHISA6,SHANK3,DLG4,DLGAP2,BAIAP2,SHISA9,DLGAP3,GRIN1,GRIN2A,SHANK1,GRIA1,GRIA3,GRIA4,KCNA4,FRMPD4,ARC,LZTS3,NTRK2,HOMER1,SHISA7
CC	GO:0099091	postsynaptic specialization, intracellular component	1.42883e-11	1.42883e-11	1	DLG3,SHANK3,BAIAP2,DLGAP1,IQSEC1,CDKL5,PRR7,SRC,DLG1,TANC1,SYNGAP1
CC	GO:0032281	AMPA glutamate receptor complex	3.127e-11	3.127e-11	1	SHISA6,DLG3,DLG4,SHISA9,CACNG3,GRIA1,GRIA3,GRIA4,CACNG4,CACNG2
CC	GO:0099092	postsynaptic density, intracellular component	8.2965e-11	8.2965e-11	1	DLG3,SHANK3,BAIAP2,DLGAP1,IQSEC1,CDKL5,PRR7,DLG1,TANC1,SYNGAP1
CC	GO:0030424	axon	5.33175e-09	5.33175e-09	1	LRRC4B,KCNAB1,DLG3,DLG4,DAB2IP,KCNA2,KCNA1,KCNA3,ADAM22,KCNA6,DLG2,GRIN1,GRIN2A,GRIA1,GRIA3,GRIA4,KCNA4,KCNAB2,CDKL5,DLG1,TANC1,GRIK2,CACNG2,NTRK2,HOMER1,GABRG2,GRM7,DCC,GABRA2
CC	GO:0032590	dendrite membrane	8.68688e-09	8.68688e-09	1	SHISA6,SHISA9,GRIN1,GRIA1,GABRA1,GABRG2,GABRG1,GABRA3,GABRA2,SHISA7
CC	GO:0034705	potassium channel complex	1.27468e-08	1.27468e-08	1	KCNAB1,DLG4,KCNA2,KCNA1,KCNA3,KCNA6,DLG2,GRIA4,KCNA4,KCNAB2,GRIK2
CC	GO:0016020	membrane	2.41214e-08	2.41214e-08	1	LRRC4B,SHISA6,KCNAB1,ERBB4,DLG3,VANGL2,SHANK3,DLG4,DAB2IP,ELMO1,KCNA2,KCNA1,BAIAP2,KCNA3,ADAM22,SHISA9,KCNA6,DLGAP1,DLGAP3,DLG2,DOCK4,CPNE8,GRIN1,GRIN2A,SHANK1,CACNG3,GRIA1,GRIA3,GRIA4,KCNA4,DLGAP4,LRRC4C,CACNG4,VANGL1,NLGN2,ARC,KCNAB2,GABRA1,CDKL5,GRID1,PRR7,SLCO1C1,G6PDX,SRC,NETO1,HOMER2,CYTH2,DLG1,EPS8,ZDHHC5,CYTH3,HOMER3,GRIK2,CACNG2,NTRK2,AFG3L2,HOMER1,SERPINE2,SYNGAP1,PLXNC1,GABRG2,GABRG1,P…
CC	GO:0031253	cell projection membrane	8.06892e-08	8.06892e-08	1	SHISA6,SHANK3,SHISA9,GRIN1,GRIA1,GABRA1,CDKL5,SRC,DLG1,EPS8,GABRG2,GABRG1,SLC6A6,GABRA3,GABRA2,ARF6,SHISA7
CC	GO:0032589	neuron projection membrane	1.54323e-07	1.54323e-07	1	SHISA6,SHISA9,GRIN1,GRIA1,GABRA1,GABRG2,GABRG1,GABRA3,GABRA2,SHISA7
CC	GO:0044306	neuron projection terminus	1.82764e-07	1.82764e-07	1	DLG4,KCNA2,KCNA1,BAIAP2,KCNA3,KCNA6,GRIN1,GRIN2A,GRIA3,GRIA4,KCNAB2,TANC1,GRIK2,NTRK2,GRM7
CC	GO:0044224	juxtaparanode region of axon	2.14302e-07	2.14302e-07	1	KCNAB1,DLG4,KCNA2,KCNA1,DLG2,KCNAB2
CC	GO:0031256	leading edge membrane	4.39711e-07	4.39711e-07	1	SHISA6,SHISA9,GRIN1,GRIA1,GABRA1,CDKL5,SRC,EPS8,GABRG2,GABRG1,GABRA3,GABRA2,SHISA7
CC	GO:1902711	GABA-A receptor complex	9.24277e-07	9.24277e-07	1	GABRA1,GABRG2,GABRG1,GABRA3,GABRA2,GABRB2
CC	GO:0008076	voltage-gated potassium channel complex	9.9411e-07	9.9411e-07	1	KCNAB1,DLG4,KCNA2,KCNA1,KCNA3,KCNA6,DLG2,KCNA4,KCNAB2
CC	GO:0098796	membrane protein complex	1.39112e-06	1.39112e-06	1	SHISA6,KCNAB1,DLG3,SHANK3,DLG4,KCNA2,KCNA1,KCNA3,SHISA9,KCNA6,DLGAP3,DLG2,GRIN1,GRIN2A,SHANK1,CACNG3,GRIA1,GRIA3,GRIA4,KCNA4,CACNG4,KCNAB2,DLG1,EPS8,GRIK2,CACNG2,AFG3L2,SLC6A6,SESTD1,SNX27
CC	GO:1902710	GABA receptor complex	2.94449e-06	2.94449e-06	1	GABRA1,GABRG2,GABRG1,GABRA3,GABRA2,GABRB2
CC	GO:0043679	axon terminus	4.19089e-06	4.19089e-06	1	KCNA2,KCNA1,KCNA3,KCNA6,GRIN1,GRIN2A,GRIA3,GRIA4,KCNAB2,TANC1,GRIK2,NTRK2,GRM7
CC	GO:0043025	neuronal cell body	6.82709e-06	6.82709e-06	1	KCNAB1,DLG3,DAB2IP,BEGAIN,KCNA2,KCNA1,BAIAP2,DLGAP3,DLG2,GRIN1,GRIA1,GRIA3,GRIA4,DLGAP4,HOMER2,DLG1,TANC1,GRIK2,NTRK2,HOMER1,SERPINE2,SLC6A6,GRM7,GABRA2
CC	GO:0017146	NMDA selective glutamate receptor complex	1.10076e-05	1.10076e-05	1	DLGAP3,GRIN1,GRIN2A,SHANK1,EPS8
CC	GO:0098793	presynapse	1.13002e-05	1.13002e-05	1	ERBB4,DLG4,BEGAIN,KCNA2,KCNA1,BAIAP2,KCNA3,KCNA6,DLG2,GRIN1,GRIN2A,GRIA1,GRIA3,GRIA4,KCNA4,KCNAB2,DLG1,TANC1,GRIK2,NTRK2,GRM7,GABRA2
CC	GO:0043198	dendritic shaft	1.42203e-05	1.42203e-05	1	DLG3,BAIAP2,GRIA1,GRIA3,KCNA4,NLGN2,HOMER1,SYNGAP1,GRM7
CC	GO:0099056	integral component of presynaptic membrane	1.47581e-05	1.47581e-05	1	ERBB4,KCNA2,KCNA1,KCNA3,GRIN1,GRIN2A,GRIA1,GRIA3,KCNA4,GRM7
CC	GO:0044297	cell body	2.2386e-05	2.2386e-05	1	KCNAB1,DLG3,DAB2IP,BEGAIN,KCNA2,KCNA1,BAIAP2,DLGAP3,DLG2,GRIN1,GRIA1,GRIA3,GRIA4,DLGAP4,CACNG4,HOMER2,DLG1,TANC1,GRIK2,NTRK2,HOMER1,SERPINE2,SLC6A6,GRM7,GABRA2
CC	GO:0098889	intrinsic component of presynaptic membrane	5.71317e-05	5.71317e-05	1	ERBB4,KCNA2,KCNA1,KCNA3,GRIN1,GRIN2A,GRIA1,GRIA3,KCNA4,GRM7
CC	GO:0042734	presynaptic membrane	6.65319e-05	6.65319e-05	1	ERBB4,KCNA2,KCNA1,KCNA3,GRIN1,GRIN2A,GRIA1,GRIA3,KCNA4,DLG1,GRIK2,GRM7
CC	GO:0150034	distal axon	0.000138448	0.000138448	1	DLG3,KCNA2,KCNA1,KCNA3,KCNA6,GRIN1,GRIN2A,GRIA3,GRIA4,KCNAB2,CDKL5,TANC1,GRIK2,NTRK2,GRM7,DCC
CC	GO:0031252	cell leading edge	0.000156845	0.000156845	1	SHISA6,KCNA2,SHISA9,GRIN1,GRIA1,GABRA1,CDKL5,SRC,CYTH2,EPS8,CYTH3,GABRG2,GABRG1,GABRA3,GABRA2,ARF6,SHISA7
CC	GO:0098982	GABA-ergic synapse	0.000454303	0.000454303	1	ERBB4,NLGN2,GABRA1,GABRG2,SLC6A6,GRM7,GABRA3,GABRA2,GABRB2
CC	GO:0044300	cerebellar mossy fiber	0.000519938	0.000519938	1	LRRC4B,DLG4,DAB2IP,CACNG2
CC	GO:0032591	dendritic spine membrane	0.0015306	0.0015306	1	SHISA6,SHISA9,GRIA1,SHISA7
CC	GO:0120111	neuron projection cytoplasm	0.00153366	0.00153366	1	KCNAB1,DLG4,BAIAP2,ARC,CDKL5,GRIK2
CC	GO:0043195	terminal bouton	0.00248605	0.00248605	1	GRIN1,GRIN2A,GRIA3,GRIA4,GRIK2,NTRK2,GRM7
CC	GO:0044304	main axon	0.00387252	0.00387252	1	KCNAB1,DLG4,KCNA2,KCNA1,DLG2,KCNAB2,DLG1
CC	GO:0032839	dendrite cytoplasm	0.00486767	0.00486767	1	KCNAB1,DLG4,BAIAP2,CDKL5,GRIK2
CC	GO:0031594	neuromuscular junction	0.0187373	0.0187373	1	DLG4,DLGAP3,DLG2,GRIA1,DLGAP4,DLG1,SERPINE2
