## Supplementary Table 5 for "Impaired OTUD7A-dependent Ankyrin regulation mediates neuronal dysfunction in mouse and human models of the 15q13.3 microdeletion syndrome"

### Sheet: Supp. Table 5 Description
gProfiler tables

### Sheet: Supp. Table 5
Gene Name	SFARI Category	Syndromic	Epilepsy Gene
ANK3	1	N	N
ANK2	1	N	N
KCNB1	1	Y	Y
GRIN2B	1	N	Y
SHANK2	1	N	N
KCNQ2	2	N	Y
DLG2	2	N	N
SLITRK5	2	N	N
CTNNA2	S	Y	N
SPTBN1	2	Y	N
SPTAN1	N/A	N/A	Y
