## Supplementary Table 6 for "Impaired OTUD7A-dependent Ankyrin regulation mediates neuronal dysfunction in mouse and human models of the 15q13.3 microdeletion syndrome"

### Sheet: OTUD7A_WT and Mutations
	Bait
	WT OTUD7A			OTUD7A N492_K494del			OTUD7A L233F
Prey	Saint Score	Avg Abundance	Fold Change (Over OTUD7A-P2A_BioID2 control)	Saint Score	Avg Abundance	Fold Change (Over OTUD7A-P2A_BioID2 control)	Saint Score	Avg Abundance	Fold Change (Over OTUD7A-P2A_BioID2 control)
RBSN	0.99	5.67	56.67	0.66	5.33	53.33	0.67	5.33	53.33
MICAL3	0.97	4.67	46.67	0.55	3	30	0	0.33	3.33
ADGRB3	0.97	4.67	46.67	0.66	4.33	43.33	0.55	2.33	23.33
ANK3	0.97	63	6.75	0.87	55.33	5.93	0.43	27.33	2.93
OTUD7A	0.97	49	13.36	0.87	45.33	12.36	0.77	35	9.55
PALM2	0.96	11.33	6.8	0.79	9	5.4	0.33	6	3.6
KCNB1	0.89	7	21	0.73	5	15	0.65	4	12
KCNQ2	0.88	4.33	43.33	0.92	3	30	0	0.33	3.33
ITSN1	0.87	6.67	10	0.76	6.33	9.5	0.45	4	6
AFDN	0.85	15.67	7.83	0.7	11.33	5.67	0.64	9	4.5
FAM131B	0.85	3	30	0.65	2	20	0	0.33	3.33
ADGRL3	0.77	3.67	36.67	0.33	11	36.67	0	0.33	3.33
PLPPR4	0.74	15.33	3.83	0.54	14	3.5	0.09	9.67	2.42
DLG2	0.69	11.33	6.8	0.4	6.67	4	0.09	4	2.4
LRRC7	0.68	48.67	5.21	0.67	44.67	4.79	0.67	32.33	3.46
NOS1	0.68	8.67	5.2	0.71	8.67	5.2	0.33	5	3
SPTBN1	0.67	61.33	5.94	0.67	48.67	4.71	0.34	23.33	2.26
ANK2	0.67	59.33	2.66	0	46.33	2.07	0	29	1.3
KCNB2	0.67	8.67	86.67	0.67	6.67	66.67	0.67	4.67	46.67
TJP1	0.67	15.33	5.11	0.67	16	5.33	0.46	8.33	2.78
SHANK2	0.67	10.33	4.43	0.2	5	2.14	0.2	6	2.57
VPS45	0.67	11.33	6.8	0.66	8.33	5	0.67	9.67	5.8
NSFL1C	0.67	7.67	76.67	0.66	4	40	0.67	7	70
CCDC88A	0.67	4	12	0.06	1	3	0.39	2.67	8
CDC42BPA	0.67	14.67	4.4	0.48	11	3.3	0.62	10	3
FAM171B	0.67	10	10	0.67	8.67	8.67	0.65	5.67	5.67
PDE4DIP	0.67	5.33	53.33	0.67	4.67	46.67	0.67	5.33	53.33
SPTAN1	0.67	87.67	4.87	0.67	70	3.89	0	33.67	1.87
SLITRK5	0.67	6	60	0.67	4.67	46.67	0.66	3.67	36.67
KNDC1	0.66	4	40	0.95	4.33	43.33	0.62	2.33	23.33
MAP3K10	0.66	3	30	0.31	1	10	0	0	0
PPP2R2B	0.66	3	30	0.31	1	10	0	0	0
ARFGEF3	0.66	3.67	36.67	0.85	3	30	0.55	2	20
CAMSAP2	0.66	3.67	36.67	0.55	2.33	23.33	0.64	2.33	23.33
TXNL1	0.65	2	20	0.22	0.67	6.67	0.44	1.67	16.67
RAC3	0.65	2	20	0.22	0.67	6.67	0.65	2	20
TNKS1BP1	0.64	6	4.5	0.4	4.33	3.25	0.06	2.67	2
NACA	0.64	2.33	23.33	0.66	3.33	33.33	0.66	3	30
MACF1	0.64	11.67	5	0.49	10.67	4.57	0.03	5	2.14
CAMSAP1	0.63	7	5.25	0.25	4	3	0.34	5.33	4
SEPT6	0.62	2	20	0.66	3.33	33.33	0.66	2.67	26.67
CTNNA2	0.62	2	20	0.33	2	20	0.33	1.67	16.67
GRIN2B	0.62	12.67	2.92	0.37	11.67	2.69	0.27	8	1.85
KCTD16	0.6	4	6	0.18	2.67	4	0.18	2.33	3.5
STRN	0.53	1.67	16.67	0.62	2	20	0.55	2	20
VCP	0.57	8.67	8.67	0.53	8	8	0.68	10.67	10.67

### Sheet: Mutations_FoldChange_OverWT
	OTUD7A N492_K494del				OTUD7A L233F
	Spectral Counts (Fold Change/WT OTUD7A)				Spectral Counts (Fold Change/WT OTUD7A)
Prey	N1	N2	N3	Avg. Fold Change	N1	N2	N3	Avg. Fold Change	AIS protein (Known or putative)
SHANK2	0.5	0.333333	0.642857	0.492063	1	0.533333	0.533333	0.688889	N
CCDC88A	1	0.285714	0.2	0.495238	1	0.714286	0.4	0.704762	N
MAP3K10	1	0.25	0.6	0.616667	1	0.25	0.2	0.483333	N
MICAL3	0.333333	0.4	1.16667	0.633333	0.333333	0.2	0.166667	0.233333	Y
DLG2	1.2	0.444444	0.333333	0.659259	0.8	0.333333	0.181818	0.438384	Y
TXNL1	1	0.5	0.5	0.666667	0.5	1	1	0.833333	N
RAC3	0.5	1	0.5	0.666667	1	1	1	1	N
CAMSAP1	1	0.375	0.636364	0.670455	1.5	0.375	0.909091	0.92803	N
NSFL1C	1	0.444444	0.615385	0.68661	1	0.888889	1	0.962963	N
KCNB1	0.666667	0.75	0.7	0.705556	0.333333	0.5	0.8	0.544444	Y
FAM131B	1	0.666667	0.5	0.722222	0.5	0.333333	0.25	0.361111	N
CAMSAP2	1	0.5	0.666667	0.722222	1	1	0.5	0.833333	N
KCTD16	1	0.5	0.666667	0.722222	1	1	1.33333	1.11111	N
AFDN	0.75	0.7	0.736842	0.728947	0.375	0.5	0.736842	0.537281	Y
ADGRL3	0.5	0.5	1.28571	0.761905	0.5	0.5	0.142857	0.380952	N
SPTAN1	0.645161	0.711864	0.929825	0.762283	0.225806	0.398305	0.412281	0.345464	Y
PALM2	0.777778	0.75	0.846154	0.791311	0.444444	0.5	0.615385	0.519943	N
RBSN	0.25	0.8	1.375	0.808333	0.25	1.2	1.125	0.858333	N
SPTBN1	0.92	0.708333	0.827586	0.81864	0.32	0.347222	0.425287	0.36417	Y
VPS45	1	0.578947	0.916667	0.831871	0.666667	0.736842	1.08333	0.828947	N
TNKS1BP1	1	0.5	1	0.833333	1	0.4	0.571429	0.657143	N
KCNB2	1	0.6	0.909091	0.836364	1	0.466667	0.636364	0.70101	N
ANK2	1.09091	0.643836	0.777778	0.837507	0.606061	0.472222	0.458333	0.512205	Y
SLITRK5	1	0.666667	0.875	0.847222	1	0.777778	0.5	0.759259	N
KCNQ2	1.5	0.6	0.5	0.866667	0.5	0.2	0.166667	0.288889	Y
ADGRB3	0.333333	1.28571	1	0.873016	0.333333	0.714286	0.5	0.515873	N
CDC42BPA	1.25	0.578947	0.809524	0.87949	0.5	0.684211	0.714286	0.632832	N
ANK3	0.914286	0.847222	0.890244	0.883917	0.285714	0.416667	0.512195	0.404859	Y
OTUD7A	0.772727	0.888889	1.01613	0.892582	0.636364	0.634921	0.822581	0.697955	N
LRRC7	0.833333	0.875	0.984849	0.897727	0.583333	0.571429	0.772727	0.642496	Y
GRIN2B	0.833333	0.75	1.125	0.902778	0.5	0.375	0.9375	0.604167	N
FAM171B	1	0.75	1	0.916667	0.5	0.5	0.75	0.583333	Y
PLPPR4	1.08333	0.6875	1	0.923611	0.75	0.5	0.666667	0.638889	Y
TJP1	0.666667	0.8	1.4	0.955556	0.166667	0.5	0.7	0.455556	Y
PDE4DIP	1	0.7	1.16667	0.955556	1	1	1	1	N
ITSN1	0.8	0.666667	1.5	0.988889	0.8	0.222222	1	0.674074	Y
CTNNA2	1	1.66667	0.333333	1	1	1.33333	0.333333	0.888889	N
MACF1	1.66667	0.666667	1	1.11111	1.33333	0.266667	0.411765	0.670588	Y
ARFGEF3	2	0.428571	1	1.14286	1	0.285714	1	0.761905	N
NOS1	1.8	0.545455	1.1	1.14848	0.2	0.454545	0.818182	0.490909	N
PPP2R2B	0.2	3	0.25	1.15	0.2	1	0.25	0.483333	N
NACA	1	1	1.66667	1.22222	1	1	1.66667	1.22222	N
KNDC1	3	0.428571	1.75	1.72619	1	0.428571	0.75	0.72619	N
STRN	1	1.5	1	1.16667	N/A	N/A	N/A	N/A	N
SEPT6	4	2	0.333333	2.11111	4	1.33333	0.333333	1.88889	Y
VCP	N/A	N/A	N/A	N/A	1.66667	1.08333	1.27273	1.34091	N
